# Most human DNA replication initiation is dispersed throughout the genome with only a minority within previously identified initiation zones

**DOI:** 10.1101/2024.04.28.591325

**Authors:** Jamie T. Carrington, Rosemary H C Wilson, Eduardo de La Vega, Sathish Thiyagarajan, Tom Barker, Leah Catchpole, Alex Durrant, Vanda Knitlhoffer, Chris Watkins, Karim Gharbi, Conrad A. Nieduszynski

## Abstract

**Background:** The identification of sites of DNA replication initiation in mammalian cells has been challenging. Here, we present unbiased detection of replication initiation events in human cells using BrdU incorporation and single-molecule nanopore sequencing.

**Results:** Increases in BrdU incorporation allow us to measure DNA replication dynamics, including identification of replication initiation, fork direction and termination on individual nanopore sequencing reads. Importantly, initiation and termination events are identified on single-molecules with high resolution, throughout S-phase, genome-wide and at high coverage at specific loci using targeted enrichment. We find a significant enrichment of initiation sites within the broad initiation zones identified by population level studies. However, these focused initiation sites only account for ∼20% of all identified replication initiation events. Most initiation events are dispersed throughout the genome and are missed by cell population approaches. This indicates that most initiation occurs at sites that, individually, are rarely used. These dispersed initiation sites contrast with the focused sites identified by population studies, in that they do not show a strong relationship to transcription or a particular epigenetic signature.

**Conclusions:** We show here that single-molecule sequencing enables unbiased detection and characterisation of DNA replication initiation events, including the numerous dispersed initiation events that replicate most of the human genome.
