## Additional data file 2 for "Most human DNA replication initiation is dispersed throughout the genome with only a minority within previously identified initiation zones"

### Sheet: Sheet1
Supplementary table 1
Proportion of uniquely mapped Illumina sequencing reads (duplicates removed) for each cell line and BrdU treatment condition, corrected for any differences in pre-pooling using the input proportion.
	BrdU treatment	Uniquely mapped reads, duplicates removed
		INPUT	IP		IP/INPUT	corrected fraction IP/INPUT
HeLa-S3	0uM	12145759	299028		0.02462	0.0161305
	0.3uM	13283011	444617		0.0334726	0.0219305
	1.5uM	10117835	569404		0.0562773	0.0368716
	10uM	8887314	3422943		0.385149	0.252342
	50uM	4915666	5047320		1.02678	0.672726
				Sum	1.5263
	BrdU treatment	Uniquely mapped reads, duplicates removed
		INPUT	IP		IP/INPUT	corrected fraction IP/INPUT
hTERT-RPE1	0uM	6895941	257500		0.0373408	0.0174409
	0.3uM	13133322	482440		0.036734	0.0171575
	1.5uM	12239147	869307		0.0710268	0.0331748
	10uM	6921364	3025140		0.437073	0.204145
	50uM	3889447	6062925		1.55881	0.728081
				Sum	2.14099
