## Additional data file 3 for "Most human DNA replication initiation is dispersed throughout the genome with only a minority within previously identified initiation zones"

### Sheet: Sheet1
Supplementary table 2
Fraction of nascent reads (reads were counted as nascent where ≥5% of thymidine positions had a probability >0.5.)
		BrdU concentration
		0.0 uM	0.3 uM	1.5 uM	10 uM	50 uM
Condition: cell type and BrdU treatment time	HeLa-S3 20hr BrdU treatment	0.00664737	0.227621	0.354537	0.38108	0.330143
	hTERT-RPE1 2hr BrdU treatment	0.00815839	-	0.0167351	0.0252497	0.0340887
	hTERT-RPE1 24hr BrdU treatment	0.00815839	-	0.233741	0.23143	0.212016
	hTERT-RPE1 27hr BrdU treatment	0.00783085	0.38261	0.413825	0.368235	0.33458
