## Additional data file 4 for "Most human DNA replication initiation is dispersed throughout the genome with only a minority within previously identified initiation zones"

### Sheet: A. WG metrics
A. Sequencing metrics for the whole genome sequencing datasets from HeLa-S3 and hTert-RPE1 cells
Cell line	Total coverage (Gb)	Read N50 (kb)	Total reads	Nascent reads	Reads with forks	Reads with initiations	Initiations	Left forks	Right forks	Terminations
HaLa-S3	52	117	1325291	22387	13064	2256	2577	7818	7619	2794
RPE1	68	72	2308531	18614	6287	840	912	3728	3382	1100

### Sheet: B. Replication events
B. Numbers of replication initiation and termination sites identified
		HeLa-S3		hTERT-RPE1
		Nascent reads	All reads	Nascent reads	All reads
	Left forks	7419	7818	3396	3728
	All initiation sites	2577	2577	912	912
	High-res. initiation sites (<5 kb)	1690	1690	594	594
	Right forks	7566	7619	3344	3382
	Termination sites	2791	2794	1099	1100

### Sheet: C.  crRNAs
C. Sequence and location of guide RNAs used in the targeted enrichment experiments (nCATS)
name	chromosome	start	end	5'-3' sequence
gRNA1_15kb_up MYC	chr8	127719833	127719851	TAGACCTAAGCACTTACAAC
gRNA2_15kb_up MYC	chr8	127719099	127719117	TAGACCTAAGCACTTACAAC
gRNA3_15kb_up MYC	chr8	127719666	127719684	CTATACATTGACAGTTGAGT
gRNA1_35kb_down MYC	chr8	127772739	127772757	ATGTAAGGGTGTTCTTCCAA
gRNA2_35kb_down MYC	chr8	127772574	127772592	ACGAAGCCCTCCTTTGAAGA
gRNA3_35kb_down MYC	chr8	127772112	127772130	AGTGACAAAGACTACTTCTG
gRNA1_15k_up_HBB	chr11	5215884	5215903	GTCACAACTAATCTAGTTGA
gRNA2_15k_up_HBB	chr11	5215272	5215291	AACAGCCCCGAGGCACTGCA
gRNA1_35k_dwn_HBB	chr11	5271574	5271593	CCTCTAGGGCCTGAACATAC
gRNA2_35k_dwn_HBB	chr11	5270546	5270565	CTCTCTAGGGAATCACCCCA
gRNA1_25k_up_TOP1	chr20	41002506	41002525	TGAGAAAATCCTTGCTCGGT
gRNA2_25k_up_TOP1	chr20	41003016	41003035	AGGGCTTTCTGGGGCTAGCT
gRNA3_25k_up_TOP1	chr20	41003667	41003686	TTGACAGGCCCATAATCAGG
gRNA1_25k_down_TOP1	chr20	41055648	41055667	CAGAGAAAGTCTTTACGTCC
gRNA2_25k_down_TOP1	chr20	41054970	41054989	TGTTACCTAACGTATTCCCT
gRNA3_25k_down_TOP1	chr20	41055039	41055068	TTAACTGGAGTTACTCCCTA
gRNA1_15k_up_AFF2	chrX	148487371	148487390	CTACTGCCTAGACCTAGAAA
gRNA2_15k_up_AFF2	chrX	148488025	148488044	TAACAGCCCCCCATAATGTA
gRNA1_35k_dwn_AFF2	chrX	148535271	148535290	AAAGGTAGATCGCATTATAG
gRNA2_35k_dwn_AFF2	chrX	148534942	148534961	ATTTCCTTATACGACAGCTC

### Sheet: D. nCATS metrics
D. Sequencing metrics for the nCATS targetted enrichment sequencing dataset from HeLa-S3 cells
TE locus	total coverage (bp)	size (bp)	Total reads	Nascent reads	Nascent reads >20kb	Reads with forks	Initiations	Left forks	Right forks	Terminations	RIGR		Fraction on target	Enrichment
MYC	224137043	53659	11347	242	180	104	20	103	44	14	89.2311		0.00511911	295.735
HBB	152973240	56321	7842	99	70	32	3	31	18	7	19.6113		0.00349378	192.299
TOP1	135698902	53161	7458	125	94	48	14	23	42	1	103.17		0.00309925	180.724
AFF2	60802667	47919	3303	29	23	9	1	5	6	1	16.4466		0.00138868	89.8352
Flow cell
MinION	1005562378
PromethION A	22266601541
PromethION B	20512235680
Total	43784399599
Size of assembly GRCh38	3099922541
