## Additional data file 5 for "Most human DNA replication initiation is dispersed throughout the genome with only a minority within previously identified initiation zones"

### Sheet: Key
Supplementary table 4
DNAscent replication initiation site density (RIGR) for various genomic regions
Data	Replication initiations	Number of replication initiation events discovered within region of interest
	Coverage	Sequence coverage (bp) over region of interest
	RIGR	Calculated from: Replication initiations / Sequence covereage (Gbp)
	Fraction total initiations	Fraction of initiation events within class (as defined by the excel formula in each case)
	∆ expected	Difference compared to mean expectation from 1000 randomisations
	Z-score	Number of standard deviations that the observed RIGR is from the mean expectation from 1000 randomisation
Randomisations	n	Number of randomisations of replication initiation events (1000)
	Mean RI	Mean RIGR from the randomisations
	StdDev	Standard deviation in RIGR from the randomisations
	1st %	RIGR value from randomisations where 1% of values are lower
	99th %	RIGR value from randomisations where 1% of values are greater

### Sheet: HeLa
	Data							Randomisations
	Replication initiations	Coverage	RIGR	Fraction total initiations	∆ expected	Z-score		n	Mean RIGR	StdDev	1st %	99th %
Ok-seq initiation zones	507	3232188774	156.86	0.201671	78.9586	16.3236		1000	77.9014	4.83708	66.828	88.794
Ok-seq termination zones	1569	21377539561	73.395	0.624105	-9.9369	-8.5373		1000	83.3319	1.16394	80.411	85.978
Ok-seq other	438	6375887444	68.696	0.174224	-13.2918	-3.88323		1000	81.9878	3.42287	73.715	90.027
Ok-seq termination zones NOT within 4500 bp of IZ	1493	20631553970	72.365
Sort-seq first quartile (Early)	782	8248744104	94.802	0.30523		4.26141		1000	81.8843	3.03132	74.678	88.862
Sort-seq second quartile	635	7965576906	79.718	0.247853		-1.91296		1000	85.5698	3.05903	78.212	92.774
Sort-seq third quartile	545	7545296819	72.23	0.212724		-3.62848		1000	84.0305	3.25219	76.471	90.918
Sort-seq fourth quartile (Late)	600	6996087936	85.762	0.234192		1.14884		1000	81.8752	3.38324	73.756	89.907
Sort-seq totals	2562	30755705765	83.3016
				Fraction of total initiations in quartile
Ok-seq initation zones 1st timing quartile	246	1364875901	180.236	0.314578
Ok-seq initation zones 2nd timing quartile	149	961010591	155.045	0.234646
Ok-seq initation zones 3rd timing quartile	73	588225296	124.102	0.133945
Ok-seq initation zones 4th timing quartile	32	306342968	104.458	0.0533333
Ok-seq timing totals	500	3220454756	155.258
HeLa transcribed genes - all	550	8332565755	66.006			-4.78349		1000	80.0246	2.93062	73.327	86.648
HeLa transcribed genes - top half	253	5030084581	50.297			-7.68612		1000	81.8147	4.1006	71.172	92.444
HeLa transcribed genes - bottom half	293	3302481174	88.721			2.53986		1000	76.6427	4.75549	63.589	89.932
HeLa transcribed genes - top half - upstream 0-25 kb	114	903523356	126.173			5.25448		1000	73.6572	9.99449	52.019	100.717
HeLa transcribed genes - top half - upstream 25-50 kb	36	448658537	80.239			0.533627		1000	72.7235	14.0838	37.891	113.672
HeLa transcribed genes - top half - upstream 50-75 kb	20	281117137	71.145			-0.305204		1000	76.6691	18.0997	39.13	131.618
HeLa transcribed genes - top half - upstream 75-100 kb	14	207303891	67.534			-0.742608		1000	82.6806	20.3965	38.591	139.891
HeLa transcribed genes - top half - downstream 0-25 kb	82	967018700	84.797			1.47607		1000	70.8642	9.43914	48.603	97.206
HeLa transcribed genes - top half - downstream 25-50 kb	42	491269476	85.493			0.977078		1000	72.6241	13.1708	44.782	105.848
HeLa transcribed genes - top half - downstream 50-75 kb	19	342004705	55.555			-0.918899		1000	68.9961	14.6274	35.087	108.186
HeLa transcribed genes - top half - downstream 75-100 kb	19	263025588	72.236			0.52468		1000	63.777	16.1222	26.613	106.454
HeLa transcribed genes - bottom half - upstream 0-25 kb	59	988652306	59.677			-1.44162		1000	72.9518	9.20823	51.585	100.136
HeLa transcribed genes - bottom half - upstream 25-50 kb	41	581814812	70.469			-0.416823		1000	75.5567	12.2059	48.125	106.563
HeLa transcribed genes - bottom half - upstream 50-75 kb	31	400616036	77.381			0.115529		1000	75.7484	14.1315	42.435	114.823
HeLa transcribed genes - bottom half - upstream 75-100 kb	26	303602537	85.638			0.712245		1000	74.2616	15.9726	36.232	118.576
HeLa transcribed genes - bottom half - downstream 0-25 kb	76	1145454055	66.349			-0.247238		1000	68.3858	8.23823	48.016	89.921
HeLa transcribed genes - bottom half - downstream 25-50 kb	65	732825149	88.698			1.62476		1000	71.399	10.6471	45.031	100.979
HeLa transcribed genes - bottom half - downstream 50-75 kb	46	564184946	81.534			0.6264		1000	73.8517	12.2642	42.539	104.576
HeLa transcribed genes - bottom half - downstream 75-100 kb	36	455751294	78.99			0.274682		1000	75.2143	13.7457	43.884	109.709
All chromosomal regions	2577	30970529505	83.208

### Sheet: RPE1
	Data							Randomisations
	Replication initiations	Coverage	RIGR	Fraction total initiations	∆ expected	Z-score		n	Mean RIGR	StdDev	1st %	99th %
RPE1 transcribed genes - all	188	10455263843	17.981			-4.04365		1000	23.3933	1.33847	20.277	26.685
RPE1 transcribed genes - top half	100	6629046976	15.085			-4.33636		1000	23.1256	1.85423	19.007	27.757
RPE1 transcribed genes - bottom half	87	3826216867	22.738			-0.382328		1000	23.6733	2.44633	17.772	29.272
RPE1 transcribed genes - top half - upstream 0-25 kb	35	1063763263	32.902			2.27003		1000	21.767	4.90523	11.281	33.842
RPE1 transcribed genes - top half - upstream 25-50 kb	22	581671125	37.822			2.15198		1000	23.3809	6.7106	8.596	39.541
RPE1 transcribed genes - top half - upstream 50-75 kb	7	384339062	18.213			-0.760333		1000	24.6267	8.43538	7.806	46.834
RPE1 transcribed genes - top half - upstream 75-100 kb	5	288898453	17.307			-0.793081		1000	25.1923	9.94261	6.923	51.921
RPE1 transcribed genes - top half - downstream 0-25 kb	19	1058398259	17.952			-0.67052		1000	21.0714	4.65221	11.338	32.124
RPE1 transcribed genes - top half - downstream 25-50 kb	11	573973135	19.165			-0.276858		1000	20.8947	6.24761	8.711	36.587
RPE1 transcribed genes - top half - downstream 50-75 kb	7	403305513	17.357			-0.486283		1000	20.9805	7.45142	7.439	39.672
RPE1 transcribed genes - top half - downstream 75-100 kb	8	315183983	25.382			0.543879		1000	20.9715	8.10934	3.173	41.246
RPE1 transcribed genes - bottom half - upstream 0-25 kb	25	1006081790	24.849			0.827141		1000	20.9138	4.75759	9.94	31.807
RPE1 transcribed genes - bottom half - upstream 25-50 kb	17	603934881	28.149			1.02359		1000	21.648	6.3512	8.279	38.084
RPE1 transcribed genes - bottom half - upstream 50-75 kb	9	425499957	21.152			-0.237498		1000	22.9448	7.5487	7.051	42.303
RPE1 transcribed genes - bottom half - upstream 75-100 kb	10	331959113	30.124			0.744033		1000	23.5783	8.79759	6.025	45.186
RPE1 transcribed genes - bottom half - downstream 0-25 kb	27	1163652844	23.203			0.47423		1000	21.0647	4.50899	11.172	33.515
RPE1 transcribed genes - bottom half - downstream 25-50 kb	8	750664356	10.657			-1.87029		1000	21.2825	5.68119	9.325	35.968
RPE1 transcribed genes - bottom half - downstream 50-75 kb	10	561768192	17.801			-0.683029		1000	22.333	6.63515	8.9	39.162
RPE1 transcribed genes - bottom half - downstream 75-100 kb	6	453142576	13.241			-1.23468		1000	22.6816	7.64617	8.827	41.929
All chromosomal regions	912	37605491206	24.252
